# Separating overlapping bat calls with a bi-directional long short-term memory network

**DOI:** 10.1101/2019.12.15.876656

**Authors:** Kangkang Zhang, Tong Liu, Shengjing Song, Xin Zhao, Shijun Sun, Walter Metzner, Jiang Feng, Ying Liu

**Affiliations:** Jilin Provincial Key Laboratory of Animal Resource Conservation and Utilization, Northeast Normal University, Changchun, China; School of Environment, Northeast Normal University, Changchun, China; Department of Integrative Biology and Physiology, University of California, Los Angeles, California, USA; Collage of Animal Science and Technology, Jilin Agricultural University, Changchun, China

## Abstract

Acquiring clear and usable audio recordings is critical for acoustic analysis of animal vocalizations. Bioacoustics studies commonly face the problem of overlapping signals, but the issue is often ignored, as there is currently no satisfactory solution. This study presents a bi-directional long short-term memory (BLSTM) network to separate overlapping bat calls and reconstruct waveform audio sounds. The separation quality was evaluated using seven temporal-spectrum parameters. The applicability of this method for bat calls was assessed using six different species. In addition, clustering analysis was conducted with separated echolocation calls from each population. Results showed that all syllables in the overlapping calls were separated with high robustness across species. A comparison between the seven temporal-spectrum parameters showed no significant difference and negligible deviation between the extracted and original calls, indicating high separation quality. Clustering analysis of the separated echolocation calls also produced an accuracy of 93.8%, suggesting the reconstructed waveform sounds could be reliably used. These results suggest the proposed technique is a convenient and automated approach for separating overlapping calls using a BLSTM network. This powerful deep neural network approach has the potential to solve complex problems in bioacoustics.

**Author summary:** In recent years, the development of recording techniques and devices in animal acoustic experiment and population monitoring has led to a sharp increase in the volume of sound data. However, the collected sound would be overlapped because of the existence of multiple individuals, which laid restrictions on taking full advantage of experiment data. Besides, more convenient and automatic methods are needed to cope with the large datasets in animal acoustics. The echolocation calls and communication calls of bats are variable and often overlapped with each other both in the recordings from field and laboratory, which provides an excellent template for research on animal sound separation. Here, we firstly solved the problem of overlapping calls in bats successfully based on deep neural network. We built a network to separate the overlapping calls of six bat species. All the syllables in overlapping calls were separated and we found no significant difference between the separated syllables with non-overlapping syllables. We also demonstrated an instance of applying our method on species classification. Our study provides a useful and efficient model for sound data processing in acoustic research and the proposed method has the potential to be generalized to other animal species.
