## Supplemental Material S1 Table for "Separating overlapping bat calls with a bi-directional long short-term memory network"

### Sheet: Table S1
	S1 Table. A summary of calls used for model training.
Type	Species	Number of bats	Total duration of selected recorded files	Sound sources	Training files						Samples for training*
					Echolocation calls			Communication calls			Training set	Validation set
					Number of syllables	Syllable types	File duration	Number of syllables	Syllable types	File duration
FM bat	Vespertilio sinensis	15	1200 min	Zhao et, al. 2019	3380	1	260 s	1800	7	260 s	9728	4864
	Myotis macrodactylus	7	425 min	Xiao et, al. 2018	1300	1	65 s	780	5	65 s	14834	7424
	Ia io	11	430 min	unpublished data	2300	1	66 s	1100	8	66 s	14834	7424
CF bat	Rhinolophus ferrumequinum	8	1500 min	Zhang et, al. 2019	6240	1	260 s	1700	11	260 s	9728	4264
	Hipposideros armiger	10	230 min	Sun et, al. 2018	2650	1	53 s	1200	6	53 s	14832	7420
	Rhinolophus pusillus	8	700 min	Luo et, al. 2019	1680	1	70 s	980	7	70 s	14834	7424
* The mixture from each bat species was segmented into 100-frame samples that were input to the model. For each input, all the samples were divided into a training set and a validation set at a ratio of 2:1.
1	Zhao, X., T. Jiang, H. Liu, Y. Wang, Y. Liu, and J. Feng. 2019. Acoustic signalling of aggressive intent in the agonistic encounters of female Asian particoloured bats. Anim Behav 149:65-75
2	Xiao, Y. H., L. Wang, J. R. Hoyt, T. L. Jiang, A. Q. Lin, and J. Feng. 2018. Stereotypy and variability of social calls among clustering female big-footed myotis (Myotis macrodactylus). Zoological Research 39:114-122
3	Zhang, K., T. Liu, M. Liu, A. Li, Y. Xiao, W. Metzner, and Y. Liu. 2019. Comparing context-dependent call sequences employing machine learning methods: an indication of syntactic structure of greater horseshoe bats. J Exp Biol:jeb.214072.10.1242/jeb.214072
4	Sun, C., T. Jiang, J. S. Kanwal, X. Guo, B. Luo, A. Lin, and J. Feng. 2018. Great Himalayan leaf-nosed bats modify vocalizations to communicate threat escalation during agonistic interactions. Behav Processes 157:180-187
5	Luo, B., X. Huang, Y. Li, G. Lu, J. Zhao, K. Zhang, H. Zhao, Y. Liu, and J. Feng. 2017. Social call divergence in bats: a comparative analysis. Behavioral Ecology 28:533-540.10.1093/beheco/arw184
